# Global gradients in species richness of marine plankton functional groups

**DOI:** 10.1101/2023.07.03.547473

**Authors:** Fabio Benedetti, Nicolas Gruber, Meike Vogt

## Abstract

The patterns of species diversity of plankton functional groups (PFGs) remain poorly understood although they matter for marine ecosystem functioning. Here, we use an ensemble of empirical species distribution models for 845 plankton species to estimate the mean annual global species richness of three phytoplankton and eleven zooplankton functional groups as a function of objectively selected environmental predictors. The species richness of all PFGs decreases from the low to the high latitudes, but the steepness and the shape of this decrease varies significantly across PFGs. Pteropods, small copepods (Oithonids and Poecilostomatoids) and Salps show the steepest latitudinal gradients, whereas Amphipods and the three phytoplankton groups show the weakest ones. While the position of such peaks and troughs in richness is modulated by the presence of upwelling systems, boundary currents and oxygen minimum zones, the gradients of temperature, irradiance, and nutrient concentration are the first-order control on the main latitudinal richness patterns. The species richness of all PFGs increases with net primary production but decreases with particles size and the efficiency of the biological carbon pump. Our study puts forward emergent Biodiversity-Ecosystem Functioning relationships and hypotheses about their underlying drivers for future field-based and modelling research.
