## Supplemental Table 2 for "Global gradients in species richness of marine plankton functional groups"

### Sheet: Feuil1
Predictor	Abbreviation used in text	Unit	Depth layer coverage	Temporal coverage	Original spatial resolution	Reference and/or link for accessing the data
Sea surface temperature	SST	°C	Surface	1955-2012	1°	World Ocean Atlas (WOA) 2013v2; https://www.nodc.noaa.gov/OC5/woa13/woa13data.html
Dissolved oxygen concentration	dO2	ml/l	175m WOA depth layer	1955-2012	1°	World Ocean Atlas (WOA) 2013v2; https://www.nodc.noaa.gov/OC5/woa13/woa13data.html
Surface nitrate concentration	NO3	µmol/l	Surface	1955-2012	1°	World Ocean Atlas (WOA) 2013v2; https://www.nodc.noaa.gov/OC5/woa13/woa13data.html
Surface phosphate concentration	PO4	µmol/l	Surface	1955-2012	1°	World Ocean Atlas (WOA) 2013v2; https://www.nodc.noaa.gov/OC5/woa13/woa13data.html
Surface silicate concentration	SiO2	µmol/l	Surface	1955-2012	1°	World Ocean Atlas (WOA) 2013v2; https://www.nodc.noaa.gov/OC5/woa13/woa13data.html
Mixed layer depth	MLD	m	Surface to 2000m depth	2000-2018	1°	Holte et al. 2017; http://mixedlayer.ucsd.edu/ (2018 monthly climatologies, potential density criterion)
Surface wind stress	Wind	m/s	Surface	1987-2011	1°	Atlas et al., 2011; https://podaac.jpl.nasa.gov/
Eddy Kinetic Energy	EKE	m2/s2	Surface	1993-2012	0.25°	Qiu & Chen, 2004; https://cds.climate.copernicus.eu/cdsapp#!/dataset/satellite-sea-level-global?tab=overview
Surface photosynthetically active radiation	PAR	µmol/m2.s	Surface	1997-2010	9 km	SeaWiFS Mission page 2019; https://oceancolor.gsfc.nasa.gov/
Surface chlorophylla concentration	Chl	mg/m3	Surface	1997-2019	4.63 km	Maritorena et al., 2010; http://globcolour.info (merged case 1 waters product)
Partial pressure of carbon dioxyde	pCO2	µatm	Surface	1982-2011	1°	Landschützer et al. 2016; https://www.socat.info/index.php/data-access/
