## Supplemental Table 3 for "Global gradients in species richness of marine plankton functional groups"

### Sheet: Feuil1
Aggregation level	Predictor	Median importance rank	IQR	Significance group (based on pairwise Dunn's test with Bonferroni correction)
All species (1)	SST	0.421	0.506	a
	dO2	0.106	0.244	b
	N*	0.086	0.205	c
	Si*	0.084	0.179	d
	logSiOH4	0.074	0.194	d
	Wind	0.073	0.148	e
	PAR	0.067	0.183	e
	MLD	0.056	0.177	f
	logEKE	0.047	0.108	g
	logChla	0.040	0.119	g
	pCO2	0.033	0.093	h
Phytoplankton (2)	SST	0.353	0.455	a
	N*	0.158	0.266	b
	Wind	0.078	0.144	c
	PAR	0.061	0.179	d
	Si*	0.059	0.126	d
	logSiOH4	0.058	0.143	d
	pCO2	0.051	0.109	e
	MLD	0.048	0.155	e
	logChla	0.040	0.121	e
	logEKE	0.035	0.088	e
Zooplankton (3)	SST	0.471	0.526	a
	Si*	0.112	0.214	b
	dO2	0.106	0.244	b
	logSiOH4	0.090	0.253	b
	PAR	0.071	0.187	c
	Wind	0.068	0.151	c
	MLD	0.063	0.199	c
	logEKE	0.058	0.127	d
	N*	0.053	0.139	d
	logChla	0.040	0.118	e
	pCO2	0.022	0.074	f
Results from non parametric variance analyses (Kruskal-Wallis rank sum tests)
(1) Chi2 = 16111; df = 10; p-value < 2.2x10-16
(2) Chi2 = 7100.5; df = 9; p-value < 2.2x10-16
(3) Chi2 = 11061; df = 10; p-value < 2.2x10-16
Aggregation level	Predictor	Median importance rank	IQR	Significance group (based on pairwise Dunn's test with Bonferroni correction)
Diatoms (1)	SST	0.420	0.462	a
	N*	0.124	0.219	b
	logSiOH4	0.090	0.171	c
	Si*	0.082	0.165	c
	Wind	0.066	0.118	d
	MLD	0.055	0.151	d
	PAR	0.052	0.157	d
	logChla	0.051	0.160	d
	pCO2	0.048	0.090	e
	logEKE	0.046	0.099	e
Dinoflagellates (2)	SST	0.397	0.419	a
	N*	0.157	0.259	b
	Wind	0.081	0.166	c
	PAR	0.058	0.168	d
	logSiOH4	0.042	0.106	e
	Si*	0.042	0.009	e
	MLD	0.042	0.154	e
	pCO2	0.042	0.118	e
	logChla	0.036	0.105	e
	logEKE	0.021	0.058	f
Coccolithophores (3)	N*	0.279	0.347	a
	SST	0.140	0.283	b
	Wind	0.110	0.150	b
	PAR	0.094	0.255	b
	pCO2	0.087	0.158	c
	logEKE	0.065	0.114	c
	Si*	0.058	0.119	c
	logSiOH4	0.039	0.123	c
	MLD	0.038	0.158	c
	logChla	0.029	0.094	c
Calanoida (4)	SST	0.421	0.462	a
	dO2	0.111	0.224	b
	logSiOH4	0.092	0.244	b
	Si*	0.088	0.159	c
	MLD	0.058	0.163	d
	PAR	0.054	0.155	d
	Wind	0.054	0.131	d
	logChla	0.053	0.130	d
	logEKE	0.046	0.095	d
	N*	0.033	0.099	e
	pCO2	0.015	0.052	f
Oithonida (5)	SST	0.741	0.501	a
	Si*	0.090	0.236	b
	logSiOH4	0.055	0.194	b
	dO2	0.053	0.152	b
	logEKE	0.034	0.069	b
	MLD	0.029	0.134	b
	logChla	0.028	0.053	b
	Wind	0.027	0.089	b
	N*	0.025	0.091	b
	PAR	0.024	0.119	c
	pCO2	0.019	0.052	c
Poecilostomatoida (6)	SST	0.651	0.546	a
	Si*	0.138	0.233	b
	PAR	0.071	0.170	b
	logEKE	0.070	0.117	b
	Wind	0.069	0.143	b
	N*	0.053	0.123	c
	MLD	0.035	0.230	c
	logSiOH4	0.034	0.147	c
	dO2	0.031	0.126	c
	logChla	0.024	0.096	c
	pCO2	0.024	0.07	d
Euphausiids (7)	SST	0.586	0.638	a
	Si*	0.168	0.291	b
	logSiOH4	0.119	0.369	b
	dO2	0.083	0.171	c
	Wind	0.069	0.141	d
	N*	0.060	0.133	d
	PAR	0.051	0.143	d
	MLD	0.037	0.187	d
	logChla	0.034	0.136	d
	logEKE	0.031	0.086	e
	pCO2	0.013	0.053	e
Jellyfish (8)	SST	0.461	0.492	a
	N*	0.230	0.275	b
	dO2	0.133	0.258	c
	Si*	0.130	0.244	c
	MLD	0.129	0.300	c
	PAR	0.125	0.286	c
	logEKE	0.102	0.178	c
	logSiOH4	0.098	0.234	c
	Wind	0.088	0.191	c
	pCO2	0.063	0.176	d
	logChla	0.046	0.150	d
Salps (9)	SST	0.332	0.368	a
	dO2	0.278	0.404	a
	Si*	0.114	0.193	b
	Wind	0.109	0.187	b
	PAR	0.083	0.265	b
	logEKE	0.069	0.122	b
	MLD	0.044	0.172	b
	logChla	0.042	0.096	c
	logSiOH4	0.042	0.177	c
	N*	0.029	0.120	c
	pCO2	0.029	0.076	c
Pteropods (10)	dO2	0.392	0.406	a
	SST	0.244	0.414	a
	Si*	0.119	0.164	b
	logSiOH4	0.116	0.317	b
	N*	0.053	0.109	c
	PAR	0.040	0.138	c
	Wind	0.035	0.088	c
	MLD	0.028	0.119	c
	logEKE	0.024	0.072	c
	logChla	0.018	0.049	c
	pCO2	0.013	0.062	c
Chaetognatha (11)	SST	0.534	0.519	a
	Si*	0.200	0.247	b
	logEKE	0.165	0.331	b
	logSiOH4	0.097	0.254	c
	MLD	0.086	0.167	c
	PAR	0.072	0.131	c
	dO2	0.060	0.135	c
	Wind	0.056	0.109	c
	N*	0.040	0.086	c
	logChla	0.026	0.059	d
	pCO2	0.017	0.066	d
Amphipods (12)	SST	0.536	0.579	a
	Si*	0.140	0.264	b
	PAR	0.103	0.179	b
	logSiOH4	0.100	0.309	b
	MLD	0.081	0.223	b
	dO2	0.078	0.261	b
	Wind	0.067	0.164	b
	logEKE	0.061	0.112	c
	N*	0.046	0.098	c
	pCO2	0.030	0.098	c
	logChla	0.030	0.222	c
Appendicularians (13)	SST	0.659	0.670	a
	MLD	0.246	0.366	b
	Si*	0.210	0.293	b
	PAR	0.193	0.298	b
	Wind	0.170	0.230	b
	logEKE	0.157	0.152	b
	dO2	0.139	0.172	b
	logSiOH4	0.115	0.248	b
	N*	0.096	0.166	b
	pCO2	0.028	0.078	c
	logChla	0.014	0.072	c
Foraminifera (14)	SST	0.6495	0.41075	a
	dO2	0.2615	0.32425	b
	PAR	0.1930	0.20250	b
	Wind	0.1855	0.18150	b
	Si*	0.1670	0.29275	b
	logSiOH4	0.1325	0.25250	b
	logEKE	0.1305	0.22050	c
	MLD	0.1020	0.21600	c
	pCO2	0.0870	0.11175	c
	N*	0.0755	0.13450	c
	logChla	0.019	0.068	d
Results from non parametric variance analyses (Kruskal-Wallis rank sum tests)
(1) Chi2 = 3204; df = 9; p-value < 2.2x10-16
(2) Chi2 = 4051; df = 9; p-value < 2.2x10-16
(3) Chi2 = 1071; df = 9; p-value < 2.2x10-16
(4) Chi2 = 5499; df = 10; p-value < 2.2x10-16
(5) Chi2 = 449; df = 10; p-value < 2.2x10-16
(6) Chi2 = 1001; df = 10; p-value < 2.2x10-16
(7) Chi2 = 1596; df = 10; p-value < 2.2x10-16
(8) Chi2 = 1221; df = 10; p-value < 2.2x10-16
(9) Chi2 = 295; df = 10; p-value < 2.2x10-16
(10) Chi2 = 603; df = 10; p-value < 2.2x10-16
(11) Chi2 = 998; df = 10; p-value < 2.2x10-16
(12) Chi2 = 494; df = 10; p-value < 2.2x10-16
(13) Chi2 = 185; df = 10; p-value < 2.2x10-16
(14) Chi2 = 1051; df = 10; p-value < 2.2x10-16
